# Kinetic gating by an iron–sulfur chain modulates flavin radical-pair spin chemistry in mitochondrial Complex I

**DOI:** 10.64898/2026.10.30.763004

**Authors:** Ji-Yong Sung, Jae-Ho Cheong

## Abstract

Mitochondrial Complex I generates reactive oxygen species at its flavin cofactor, where spin-dependent reaction pathways have been proposed. Models of this chemistry treat the flavin– oxygen radical pair in isolation, although the flavin is wired to a chain of eight iron–sulfur clusters. Here we model the pair with this chain using the human Complex I structure and open-quantum-system models of spin coupling and electron transfer. In the simulated network, spin coherence decays rapidly along the chain, whereas proximal clusters alter the calculated radical-pair singlet yield. Their influence is kinetically gated: a downstream cluster affects the modelled yield when its electron-transfer rate competes with radical-pair recombination, a threshold robust to driving force and to the transfer model. Modelling does set the sign: one-directional spin hops predict suppression and inflate coherence transport, whereas charge-resolved transfer drives the singlet yield towards its spin-randomized limit unless triplet recombination dominates. Detectable spin-dependent effects in this framework require superoxide spin relaxation to be substantially slower than in free solution, a condition not yet established for Complex I.
