## supplementary tables for "Kinetic gating by an iron–sulfur chain modulates flavin radical-pair spin chemistry in mitochondrial Complex I"

### Sheet: Supplementary Table 1
Supplementary Table 1 | Geometry, coupling constants and electron-transfer rates of the main-chain links.
Centre-to-centre (rcc) and edge-to-edge (redge) distances, components of the unit vector between centroids (PDB 5XTD frame), point-dipole coupling d(rcc), exchange coupling J(redge) and forward electron-transfer rate kET. FMN→N3, Moser–Dutton relation; other rates from ref. 33; n.a., not available.
Link	rcc (Å)	redge (Å)	nx	ny	nz	d (mT)	J (mT)	kET (s−1)
FMN–N3	13.383	6.713	-0.1468	0.4714	-0.8696	0.7748	0.001096	8512000000
N3–N1b	14.574	11.417	0.4432	0.8197	-0.3628	0.5998	8.995e-08	2900000
N1b–N4	13.757	11.423	-0.9135	0.1746	-0.3675	0.7133	8.877e-08	64000
N4–N5	11.939	8.394	0.239	-0.1819	-0.9538	1.0911	3.796e-05	n.a.
N5–N6a	17.203	14.816	-0.2229	0.1879	-0.9566	0.3647	1.002e-10	7299
N6a–N6b	11.453	8.361	0.6495	0.1404	-0.7473	1.2361	4.06e-05	n.a.
N6b–N2	13.728	10.33	0.5827	0.2898	-0.7593	0.7177	7.908e-07	n.a.
FMN–N1a	17.4	12.244	-0.7103	-0.6461	-0.2793	0.3525	1.72e-08	n.a.

### Sheet: Supplementary Table 2
Supplementary Table 2 | Location of the composite-score maximum under combinations of model choices.
Network-OFF H(r) on a 0.1 Å grid between 2.5 and 9.0 Å (Supplementary Note 2). Indented rows change one choice relative to the configuration above them.
Configuration	Peak of H(r) (Å)
All choices as in the earlier analysis	3.4
Hyperfine field as in this work	3.4
O₂–FMN dipolar term included	3.8
Steric test of this work (FMN excluded)	4.1
Van der Waals test with FMN atoms also excluded	5.9
Field sensitivity as in this work	2.5
Dephasing sensitivity as in this work	3.3
Normalisation by maximum	2.5
All choices as in this work	5.8
Schulten–Wolynes hyperfine field	6.3
No O₂–FMN dipolar term	5.8
Van der Waals test, FMN atoms not tested	5.2
Field sensitivity from 0.05 and 50 mT	6.2
Dephasing sensitivity from 10⁶ and 10⁹ s⁻¹	9
Min–max normalisation	5.8

### Sheet: Supplementary Table 3
Supplementary Table 3 | Key results with the anionic (1.233 mT) and neutral (1.108 mT) flavin hyperfine fields.
Number of paired hyperfine orientations in parentheses. kS = kT = 10⁶ s⁻¹ unless stated (Supplementary Note 3).
Quantity	aHF = 1.233 mT	aHF = 1.108 mT
ΔYS at 3.3 Å, N3 coupling (Fig. 2d; 400)	−0.0123	−0.0121
ΔYS at 2.6 and 5.0 Å (Fig. 2d; 400)	−0.0042, −0.0155	−0.0041, −0.0157
Chain-truncation steps at 3.3 Å: +N3, +N1b, +N4 (Fig. 3c; 200)	−0.0124, −0.0458, −0.0053	−0.0122, −0.0458, −0.0053
Peak of H(r), FMN excluded: OFF / ON (Fig. 3a; 1,000)	6.0 / 7.0 Å	6.5 / 9.0 Å
Peak of H(r), protein only: OFF / ON (Fig. 3a; 1,000)	5.5 / 6.5 Å	5.5 / 6.5 Å
Threshold midpoints, kS = kT = 10⁶, 10⁷, 10⁸ s⁻¹ (Fig. 3d; 150)	1.31 × 10⁶, 8.21 × 10⁶, 5.03 × 10⁷	1.31 × 10⁶, 8.21 × 10⁶, 5.02 × 10⁷
N1b suppression at the literature rate (Fig. 3d; 150)	29.7%, 7.0%, 0.69%	29.8%, 7.0%, 0.69%
Sign of the N3 effect on the 5 × 5 rate grid (Supplementary Fig. 1; 400)	3 negative, 22 positive	3 negative, 22 positive
N3 effect, kS = 4 × 10⁸, kT = 10⁶ s⁻¹, at 3.3 / 6.5 Å (400)	+8.5% / −2.1 ± 0.5%	+9.3% / −2.0 ± 0.6%

### Sheet: Supplementary Table 4
Supplementary Table 4 | Singlet yields for the model comparison in Fig. 4c with the two exchange conventions.
Orientation-averaged YS (400 paired hyperfine orientations; s.e.m. ≤ 0.006). YS,stat = kS/(kS + 3kT). −2J, exchange written as −2J Ŝ_O₂·Ŝ_FMN, as in the charge-resolved model and Fig. 4c; +J, exchange written as +J Ŝ_O₂·Ŝ_FMN, as in the unified spin-hop model of Figs 2d and 3 (Supplementary Note 6).
r (Å)	kS (s−1)	kT (s−1)	Exchange	YS,stat	Isolated	Spin-hop	Spin-hop, unital	Charge-resolved, N3 held reduced	Charge-resolved, N3 re-oxidizable
3.3	1000000	1000000	−2J	0.25	0.1658	0.1533	0.2388	0.2003	0.2297
3.3	1000000	1000000	+J	0.25	0.1663	0.154	0.2394	0.2011	0.2298
3.3	10000000	10000000	−2J	0.25	0.1432	0.1535	0.2259	0.1499	0.167
3.3	10000000	10000000	+J	0.25	0.1432	0.1536	0.2263	0.1501	0.1672
3.3	100000000	100000000	−2J	0.25	0.0627	0.1137	0.2184	0.0644	0.0684
3.3	100000000	100000000	+J	0.25	0.0627	0.1137	0.2185	0.0644	0.0685
3.3	400000000	1000000	−2J	0.9926	0.368	0.4021	0.8391	0.5207	0.831
3.3	400000000	1000000	+J	0.9926	0.3785	0.4123	0.8462	0.5298	0.832
3.3	1000000	100000000	−2J	0.0033	0.0032	0.0057	0.0033	0.0032	0.0029
3.3	1000000	100000000	+J	0.0033	0.0032	0.0057	0.0033	0.0032	0.0029
6.5	1000000	1000000	−2J	0.25	0.212	0.2022	0.2442	0.2257	0.2358
6.5	1000000	1000000	+J	0.25	0.2121	0.2022	0.2442	0.2257	0.2358
6.5	10000000	10000000	−2J	0.25	0.1596	0.1691	0.2305	0.167	0.1792
6.5	10000000	10000000	+J	0.25	0.1596	0.1691	0.2305	0.1671	0.1793
6.5	100000000	100000000	−2J	0.25	0.0745	0.1331	0.2152	0.0767	0.0804
6.5	100000000	100000000	+J	0.25	0.0745	0.1331	0.2152	0.0767	0.0804
6.5	400000000	1000000	−2J	0.9926	0.8245	0.8215	0.907	0.8495	0.9048
6.5	400000000	1000000	+J	0.9926	0.8248	0.8217	0.907	0.8497	0.9049
6.5	1000000	100000000	−2J	0.0033	0.0032	0.0053	0.0033	0.0032	0.003
6.5	1000000	100000000	+J	0.0033	0.0032	0.0053	0.0033	0.0032	0.003

### Sheet: Supplementary Table 5
Supplementary Table 5 | Charge-resolved singlet yields as a function of the FMN→N3 driving force (kT = 10⁶ s⁻¹).
kf from the Moser–Dutton relation and kb from detailed balance at 310 K; 150 paired hyperfine orientations (Supplementary Note 6). Isolated-pair yields for comparison (ΔG-independent): 0.166 and 0.371 at 3.3 Å, 0.214 and 0.833 at 6.5 Å, for kS = 10⁶ and 4 × 10⁸ s⁻¹, respectively.
ΔG (eV)	kf (s−1)	kb (s−1)	r (Å)	kS (s−1)	Reduced chain, N3 held reduced	Reduced chain, N3 re-oxidizable	Oxidized N3, onward 6.4 × 10⁴ s⁻¹
-0.05	5230000000	805000000	3.3	1000000	0.2004	0.2297	0.1765
-0.05	5230000000	805000000	3.3	400000000	0.5223	0.831	0.9873
-0.05	5230000000	805000000	6.5	1000000	0.2263	0.236	0.1765
-0.05	5230000000	805000000	6.5	400000000	0.8562	0.9074	0.9873
-0.09	8550000000	294000000	3.3	1000000	0.2004	0.2297	0.0874
-0.09	8550000000	294000000	3.3	400000000	0.5223	0.8312	0.9733
-0.09	8550000000	294000000	6.5	1000000	0.2263	0.236	0.0874
-0.09	8550000000	294000000	6.5	400000000	0.8562	0.9075	0.9733
-0.164	18800000000	40500000	3.3	1000000	0.2004	0.2297	0.0081
-0.164	18800000000	40500000	3.3	400000000	0.5223	0.8313	0.7629
-0.164	18800000000	40500000	6.5	1000000	0.2263	0.236	0.0081
-0.164	18800000000	40500000	6.5	400000000	0.8562	0.9075	0.7629
-0.2	26100000000	14600000	3.3	1000000	0.2004	0.2297	0.0022
-0.2	26100000000	14600000	3.3	400000000	0.5223	0.8313	0.4614
-0.2	26100000000	14600000	6.5	1000000	0.2263	0.236	0.0022
-0.2	26100000000	14600000	6.5	400000000	0.8562	0.9076	0.4614

### Sheet: Supplementary Table 6
Supplementary Table 6 | Recombination-rate grid of the charge-resolved network effect at r = 3.3 Å (Fig. 4d).
Orientation-averaged YS; 150 paired hyperfine orientations per point. Change, percentage change in YS produced by the charge-resolved network with N3 re-oxidizable, relative to the isolated pair (as plotted in Fig. 4d). Rule, whether this change has the sign of YS,stat − YS,iso. Spin-hop, one-directional spin-hop model for comparison.
kS (s−1)	kT (s−1)	YS,stat	Isolated	Charge-resolved, N3 held reduced	Charge-resolved, N3 re-oxidizable	Change (%)	Rule	Spin-hop
100000	100000	0.25	0.1819	0.2401	0.2475	36.1	yes	0.1007
100000	1000000	0.0323	0.0303	0.0313	0.03	-0.9	no	0.025
100000	10000000	0.0033	0.0033	0.0033	0.0029	-12.9	no	0.0035
100000	100000000	0.0003	0.0003	0.0003	0.0003	-9.5	no	0.0006
100000	1000000000	0	0	0	0	-8.5	no	0.0003
1000000	100000	0.7692	0.3587	0.6826	0.7606	112.1	yes	0.3647
1000000	1000000	0.25	0.166	0.2004	0.2297	38.4	yes	0.1534
1000000	10000000	0.0323	0.0294	0.0297	0.0269	-8.6	no	0.031
1000000	100000000	0.0033	0.0032	0.0032	0.0029	-9	no	0.0057
1000000	1000000000	0.0003	0.0003	0.0003	0.0003	-8.2	no	0.0026
10000000	100000	0.9709	0.405	0.8372	0.9548	135.7	yes	0.5004
10000000	1000000	0.7692	0.3015	0.4369	0.672	122.9	yes	0.3171
10000000	10000000	0.25	0.1432	0.1499	0.167	16.7	yes	0.1536
10000000	100000000	0.0323	0.0233	0.0235	0.0222	-4.7	no	0.0419
10000000	1000000000	0.0033	0.0025	0.0025	0.0023	-5.7	no	0.0204
100000000	100000	0.997	0.4769	0.8607	0.9769	104.8	yes	0.5742
100000000	1000000	0.9709	0.3379	0.5004	0.8158	141.4	yes	0.366
100000000	10000000	0.7692	0.2343	0.2525	0.3608	54	yes	0.2554
100000000	100000000	0.25	0.0627	0.0644	0.0685	9.2	yes	0.1137
100000000	1000000000	0.0323	0.0076	0.0078	0.0077	1.2	yes	0.0628
1000000000	100000	0.9997	0.7351	0.8923	0.9798	33.3	yes	0.7838
1000000000	1000000	0.997	0.4227	0.5519	0.8372	98.1	yes	0.4587
1000000000	10000000	0.9709	0.2601	0.2799	0.4174	60.5	yes	0.2886
1000000000	100000000	0.7692	0.0765	0.0789	0.0964	26	yes	0.142
1000000000	1000000000	0.25	0.0097	0.01	0.0105	9	yes	0.0824
